# Large Serine Integrase Off-target Discovery and Validation for Therapeutic Genome Editing

**DOI:** 10.1101/2024.08.23.609471

**Authors:** Dane Z. Hazelbaker, Japan B. Mehta, Connor McGinnis, Didac Santesmasses, Anne M. Bara, Xiaoyu Liang, Thomas Biondi, Tim Fennell, Nils Homer, Brett Estes, Jenny Xie, Davood Norouzi, Kaivalya Molugu, Ravindra Amunugama, Chong Luo, Parth Amin, Xiarong Shi, Jesse Cochrane, Sandeep Kumar, Jie Wang, Matthew H. Bakalar, Jonathan D. Finn, Daniel J. O’Connell

## Abstract

While numerous technologies for the characterization of potential off-target editing by CRISPR/Cas9 have been described, the development of new technologies and analytical methods for off-target recombination by Large Serine Integrases (LSIs) are required to advance the application of LSIs for therapeutic gene integration. Here we describe a suite of off-target recombination discovery technologies and a hybrid capture validation approach as a comprehensive framework for off-target characterization of LSIs. HIDE- Seq (High-throughput Integrase-mediated DNA Event Sequencing) is a PCR-free unbiased genome-wide biochemical assay capable of discovering sites with LSI-mediated free DNA ends (FDEs) and off-target recombination events. Cryptic-Seq is a PCR-based unbiased genome-wide biochemical or cellular-based assay that is more sensitive than HIDE-Seq but is limited to the discovery of sites with off-target recombination. HIDE-Seq and Cryptic-Seq discovered 38 and 44,311 potential off-target sites respectively. 2,455 sites were prioritized for validation by hybrid capture NGS in LSI- edited K562 cells and off-target integration was detected at 52 of the sites. We benchmarked the sensitivity of our LSI off-target characterization framework against unbiased whole genome sequencing (WGS) on LSI-edited samples, and off-target integration was detected at 5 sites with an average genome coverage of 40x. This reflects a greater than 10-fold increase in sensitivity for off-target detection compared to WGS, however only 4 of the 5 sites detected by WGS were also validated by hybrid capture NGS. The dissemination of these technologies will help advance the application of LSIs in therapeutic genome editing by establishing methods and benchmarks for the sensitivity of off-target detection.
