## Supplementary Table 1 for "Large Serine Integrase Off-target Discovery and Validation for Therapeutic Genome Editing"

chrom	start	end	dinucleotide_position	strand	genome_dinucleotide	CAS_id
chr1	204041591	204041642	204041616	-	TG	CAS001
chr1	184151093	184151138	184151115	-	GT	CAS002
chr1	4948105	4948150	4948127	-	GT	CAS003
chr1	60862905	60862950	60862927	+	GT	CAS004
chr1	216140921	216140966	216140943	+	GT	CAS005
chr1	109864545	109864590	109864567	+	GT	CAS006
chr1	218729417	218729462	218729439	-	GT	CAS007
chr10	21912873	21912918	21912895	+	GT	CAS008
chr10	2735800	2735845	2735822	-	GT	CAS009
chr10	50945890	50945935	50945912	-	GT	CAS010
chr11	29430150	29430195	29430172	+	GT	CAS011
chr11	62324624	62324669	62324646	+	GT	CAS012
chr12	29478439	29478484	29478461	-	GT	CAS013
chr12	91823074	91823119	91823096	+	GT	CAS014
chr13	103655269	103655314	103655291	-	GT	CAS015
chr15	44231594	44231639	44231616	+	GT	CAS016
chr15	26666885	26666930	26666907	-	GT	CAS017
chr15	24313032	24313077	24313054	-	GT	CAS018
chr2	140892256	140892301	140892278	+	GT	CAS019
chr2	222901986	222902031	222902008	-	GT	CAS020
chr2	112925532	112925577	112925554	+	GT	CAS021
chr2	35794982	35795027	35795004	-	GT	CAS022
chr20	32457258	32457303	32457280	-	GT	CAS023
chr3	37249473	37249518	37249495	-	GT	CAS024
chr4	32270642	32270687	32270664	-	GT	CAS025
chr4	2489854	2489899	2489876	+	GT	CAS026
chr4	73355620	73355665	73355642	-	GT	CAS027
chr4	111358005	111358050	111358027	+	GT	CAS028
chr5	85028737	85028782	85028759	+	GT	CAS029
chr5	171831677	171831722	171831699	+	GT	CAS030
chr6	142247516	142247561	142247538	-	GT	CAS031
chr6	21191592	21191637	21191614	-	GT	CAS032
chr7	157041630	157041675	157041652	+	GT	CAS033
chr8	131720660	131720711	131720685	+	GA	CAS034
chr8	91815607	91815652	91815629	-	GT	CAS035
chrX	24446577	24446622	24446599	-	GT	CAS036
chrX	114518778	114518823	114518800	-	GT	CAS037
chr11	64264979	64265024	64265001	+	GT	CAS907
